# Human glial progenitor cells effectively remyelinate the demyelinated adult brain

**DOI:** 10.1101/822494

**Authors:** Martha Windrem, Steven Schanz, Lisa Zou, Devin Chandler-Militello, Nicholas J. Kuypers, John N. Mariani, Steven A. Goldman

**Affiliations:** Center for Translational Neuromedicine and the Department of Neurology, University of Rochester Medical Center, Rochester, NY 14642; Center for Translational Neuromedicine, University of Copenhagen, Denmark; Neuroscience Center, Rigshospitalet, Copenhagen, Denmark

**Keywords:** glial progenitor, oligodendrocytic progenitor, neural stem cell, demyelinating disease, cuprizone, leukodystrophy, multiple sclerosis, cell transplant

## Abstract

Human glial progenitor cells (hGPCs) can completely myelinate the brains of congenitally hypomyelinated shiverer mice, rescuing the phenotype and extending or normalizing the lifespan of these mice. We asked if implanted hGPCs might be similarly able to broadly disperse and remyelinate the diffusely and/or multicentrically-demyelinated *adult* CNS. In particular, we asked if fetal hGPCs could effectively remyelinate both congenitally hypomyelinated adult axons, *and* axons acutely demyelinated in adulthood, using adult *shiverer* mice and cuprizone-demyelinated mice, respectively. We found that hGPCs broadly infiltrate the adult CNS after callosal injection, and robustly myelinate congenitally-unmyelinated axons in adult *shiverer*. Moreover, implanted hGPCs similarly remyelinated denuded axons after cuprizone demyelination, whether they were delivered prior to *or* after initial cuprizone demyelination. Extraction and FACS of hGPCs from cuprizone-demyelinated brains in which they had been resident, followed by RNA-seq of the isolated human hGPCs, revealed their activation of transcriptional programs indicating their initiation of oligodendrocyte differentiation and myelination. These data indicate the ability of transplanted hGPCs to disperse throughout the adult CNS, to myelinate dysmyelinated regions encountered during their parenchymal colonization, and to also be recruited as myelinating oligodendrocytes at later points in life, upon demyelination-associated demand.
