## Supplemental Table 2 for "Human glial progenitor cells effectively remyelinate the demyelinated adult brain"

### Sheet: goTable
GO Annotation	Upregulated in CZN	Downregulated in CZN	-log10(pvalue)	CZN Activation Z-Score	Module
Charcot-Marie-Tooth disease X-linked dominant	GJB1, PDK3	NA	3.12321	0	1
Pathfinding	EXT1, NCAM1, NRP2, ROBO1	NA	2.81531	0	1
TCF7L2 Signaling	ALDH1A2, ANLN, CASR, CERS2, CLDN11, GJB1, GSN, MOBP, MOG, NKAIN2, PLEKHA1, PRRG1, RAP1A, RNF13, SMAD7, ST18, STRN	JAG1, TSPAN15	2.7167	3.144	1
Fasciculation of axons	CNTN2, FEZ1, L1CAM, NCAM1, NRP2	NA	2.71444	0	1
Chemorepulsion	NRP2, PLXNA3, ROBO1, SCN1B	NA	1.91364	0	1
Abnormal morphology of Schwann cells	GJB1, L1CAM, LPAR1	NA	1.84164	0	1
Formation of brain	AK8, ALDH1A2, DRD2, EFNA1, EXT1, FGFRL1, FLT4, HCN1, HOXB1, IKZF1, KIF14, L1CAM, MECOM, NCAM1, NEO1, NME5, NOTCH3, NRP2, OR51E2, PAX5, PITPNM1, PLXNA3, PPT1, RAPGEF3, ROBO1, SEMA4C, SMG9, TG, ZIC4	RTN4RL2	1.72354	2.418	1
Complexity of dendrites	NRP2, PLD1, UGCG	NA	1.72125	0	1
Myelination	BCKDK, CERS2, DOCK7, GJB1, KIF14, L1CAM, MOBP, NCAM1, NFKBIA, RARG, SFTPA1, TG, UGCG	NA	1.63078	0	1
Guidance of axons	ANOS1, CNTN2, EXT1, FEZ1, HS2ST1, L1CAM, LGI1, NRP2, PLXNA3, ROBO1, SCN1B	NA	1.62342	0	1
Development of central nervous system	AK8, ALDH1A2, CELSR1, DRD2, EFNA1, EXT1, FGFRL1, FLT4, GJB1, HCN1, HOXB1, HPCAL4, IKZF1, KIF14, L1CAM, MECOM, MOG, NCAM1, NEO1, NME5, NOTCH3, NRP2, OR51E2, PAX5, PDGFC, PITPNM1, PLXNA3, PPT1, PSPN, RAPGEF3, ROBO1, SEMA4C, SMG9, TG, ZIC4	RTN4RL2	1.5784	2.613	1
Cell movement	ADORA2B, ANOS1, ARAP1, ATG16L1, BHLHE41, CARMIL1, CASR, CCL16, CD22, CDCP1, CDH5, CELSR1, CFH, CHN2, CHRNA7, CLDN11, CLEC5A, CMTM5, CNTN2, COL4A3, COL7A1, CORO1B, CSK, CYP2J2, DACT2, DBH, DBN1, DCN, DOCK5, DRD2, DTL, EDIL3, EDN3, EFNA1, ELF3, F2RL3, FLT4, FOXP3, FURIN, FZD4, GIT1, GJB1, GPR37, GSN, HDAC9, HNF4A, HOXB1, HRH4, IGSF8, IKZF1, IL16, IL4R, ITGAX, KIF14, KIF1C, L1CAM, LGR6, LIPE, LPAR1,…	AHCY, CAMK4, CAMSAP3, CIP2A, JAG1, MINK1, PAK3, TARS, TNFRSF25, VPS18	2.67572	3.053	2
Quantity of focal adhesions	CDH5, CSK, GIT1, MYO18A, PLD1	NA	2.0804	-1.387	2
SMAD4 Signaling	CAB39, CDH5, CYP17A1, HNF4A, LPAR1, NFKBIA, NOTCH3, SMAD7	JAG1, PAK3	1.89279	0	2
Notch Signaling	FURIN, NOTCH3, NOTCH4	JAG1	1.7	1	2
CIP2A Signaling	DCN, GPR37, SLC22A18, TUBA4A	CIP2A	1.67366	-2.236	2
Polymerization of actin filaments	CARMIL1, DBN1, FMN1, GSN, NCKAP1L, WASF1	PAK3	1.67162	1.974	2
Movement of filaments	DBN1, KIF1C, MYO1E	NA	1.66756	0	2
Quantity of dendritic spines	GIT1, NRP2, WASF1	PAK3	1.59346	1.131	2
GAP Junction Signaling	ADCY2, ADCY7, DBN1, DRD2, GJA5, GJB1, LPAR1, PLCD3, TUBA4A, TUBB1	NA	1.38	0	2
TGF beta signaling	FOXP3, IL16, TGFBI	JAG1, SPRY1	1.35556	0	2
Transport of thyroid hormone	SLC16A2, SLCO1A2, SLCO1C1	NA	2.66959	0	3
Storage of lipid	DGAT2, LIPE, LPL, NFKBIA, TMEM135, UGCG	SOAT1	2.25337	1.253	3
Accumulation of diacylglycerol	CASR, LIPE	NA	2.14752	0	3
Uptake of lipid	AKR1C1, KMT2C, LIPE, LPCAT3, LPL, NR1I2, PEBP1, SFTPA1, SLCO1A2, SLCO1C1, STRA6	NA	2.12668	2.166	3
Uptake of L-triiodothyronine	SLC16A2, SLCO1C1	NA	1.97881	0	3
Uptake of phospholipid	PEBP1, SFTPA1	NA	1.97881	0	3
RXRA Signaling	AKR1C1, ALDH1A2, HNF4A, HOXB1, LPL, RARG, SLC16A2, STRA6	AHCY	1.92082	1.274	3
Transport of lipid	ACAT1, ACBD3, AKR1C1, GSN, LIPE, LPL, NFKBIA, PITPNM1, PLD1, SLC13A5, SLCO1A2, SLCO1C1, STRA6	APOC2, PLEKHA8, SOAT1	1.86012	1.109	3
Transport of L-triiodothyronine	SLC16A2, SLCO1C1	NA	1.84164	0	3
Catabolism of triacylglycerol	LIPE, LPL	NA	1.62342	0	3
UDP-N-acetyl-D-galactosamine Biosynthesis II	GNPDA1, GNPNAT1	NA	1.53	0	3
Export of metal ion	CD22, LETM1, SCN5A, TG	SLC8B1	2.90658	1.217	4
Homeostasis of iron ion	ANK1, FXN, MON1A, NEO1, SLC40A1	NDFIP1	2.49349	0	4
Homeostasis of metal ion	ANK1, CASR, CHRNA7, EDN3, FXN, HNF4A, MON1A, NEO1, SCN5A, SLC40A1, TFAP2B, TMPRSS3, TRPM8, WFS1	NDFIP1	2.48017	0	4
Schizophrenia	ADCY7, CHRNA2, CHRNA7, CLDN11, DAAM2, DRD2, GABRR2, GPR37, GSN, KMT2C, NBPF8, NCAM1, NEDD8, NFKBIA, NOTCH4, OPRM1, PCLO, PCSK1, PITPNM1, RARG, RBFOX1, RIMS3, ROBO1, SCN1B, SCN4A, SCN5A, STRA6	GTF2IRD1	2.15802	0	4
Quantity of Ca2+	AVPR1A, CASR, CD22, CHRNA7, CSK, DCN, DRD2, EDN3, F2RL3, GSN, HNF4A, HRH4, L1CAM, LAIR1, LTB4R2, NCAM1, OPRM1, OR51E2, RAPGEF3, SFTPA1, SPN, TNFRSF11A, TRPC3, TRPM8, WFS1	TRIM21	2.057	2.936	4
Ataxia	CHRNA7, CRX, DRD2, FXN, FZD4, KIF14, KIF1C, NCAM1, PITPNM1, SCN1B, SCN4A, SCN5A, SPRN, TDP1, TRPC3, ZIC4	CAMK4	1.99568	-2.157	4
Quantity of metal	AVPR1A, CASR, CD22, CHRNA7, CSK, DCN, DRD2, EDN3, F2RL3, GSN, HNF4A, HRH4, L1CAM, LAIR1, LTB4R2, NCAM1, OPRM1, OR51E2, RAPGEF3, SFTPA1, SLC40A1, SPN, TNFRSF11A, TRPC3, TRPM8, TSC22D3, WFS1	NDFIP1, SLC8B1, TRIM21	1.89963	2.739	4
cAMP-Mediated Signaling	ADCY2, ADCY7, ADORA2B, DRD2, GDE1, LPAR1, OPRM1, PKIG, RAP1A, RAPGEF3, XCR1	CAMK4	1.64	2.3094	4
Iron overload of liver	NEO1, SLC40A1	NA	1.62342	0	4
Transport of metal	ANK1, CASR, CD22, CHRNA7, DRD2, FGF12, FXN, GJA5, GJB1, KCNMB1, LETM1, MON1A, NEO1, SCN1B, SCN4A, SCN5A, SLC40A1, TG, TRPC3, TRPM8	NDFIP1, SLC8B1	1.56703	2.43	4
G-Protein Coupled Receptor Signaling	ADCY2, ADCY7, ADORA2B, AVPR1A, DRD2, GDE1, LPAR1, NFKBIA, OPRM1, RAP1A, RAPGEF3, XCR1	CAMK4	1.39	0	4
